# Global Lipidomic Analysis of Lytic KSHV Infection: The lipid chaperone FABP4 is required for maximal infectious virion production

**DOI:** 10.64898/2026.04.19.719449

**Authors:** Eranda Berisha, Erica L. Sanchez

## Abstract

Kaposi’s Sarcoma Herpesvirus (KSHV), an enveloped double-stranded DNA virus, is the etiological agent of Kaposi’s sarcoma (KS), an endothelial cell-based tumor. KSHV is a leading cause of infection-related cancers in sub-Saharan Africa and immunocompromised individuals worldwide. Therefore, it is vital to identify the underlying mechanisms of viral infection and transmission to effectively identify specific therapeutic strategies and combat the disease. Here, we demonstrate that KSHV rewires the host cell lipidome during lytic infection. Bulk lipidomic analysis shows significant changes in the abundance of neutral lipids and phospholipids during lytic infection. We further investigated fatty acid-binding proteins (FABPs) to understand the underlying mechanisms that support KSHV pathogenesis. Using the doxycyclin-inducible iSLK.BAC16 cell line, we find that FABP genes are differentially regulated by lytic KSHV infection compared to latent infection. We report that FABP4 is significantly upregulated during lytic infection. Loss of FABP4 during lytic infection does not impact viral gene transcription however, lytic protein translation is reduced. Moreover, our intracellular and extracellular viral titers indicate that FABP4 affects maximal infectious virion production. This study highlights the role of FABP4 and its therapeutic potential as a target that facilitates KSHV infection and pathogenesis.
