## Supplementary Table 2 for "Global Lipidomic Analysis of Lytic KSHV Infection: The lipid chaperone FABP4 is required for maximal infectious virion production"

Sample nr	Sample ID	CE	Cer d18:1	DG	FFA	HexCER	LPC	LPE	PC	PE	PG	PI	PS	SM	TG
1	siASN-	0.274979377	0.046114625	0.201581103	0.233306768	0.095314442	0.172256981	0.045543724	4.61538822	3.363214081	0.110693695	1.102160066	1.20202041	0.837869165	0.392857204
2	siASN-	0.218548693	0.038380839	0.155255238	0.220115772	0.09153909	0.103272576	0.066555459	2.993429668	1.941372938	0.079747447	0.793485507	0.694474686	0.454796586	0.255823135
3	siASN-	0.268954271	0.037327331	0.167682496	0.284861606	0.09911516	0.109864829	0.082027372	3.693013298	2.39179485	0.095759344	0.906004567	0.751991038	0.450875203	0.291001073
4	siASN-	0.229853971	0.033087892	0.115125723	0.307893676	0.07404825	0.113386169	0.047271417	3.593987372	2.608644689	0.081097948	0.765372869	0.714874303	0.297228731	0.248107894
5	siASN-	0.329046806	0.042254149	0.160321557	0.254970164	0.109081093	0.167840974	0.104108925	5.228011472	3.325748793	0.122395437	1.062067249	0.931264665	0.503728441	0.394545239
6	siASN+	0.142889394	0.045214115	0.21630001	0.26609792	0.148003415	0.242438319	0.090476157	2.879713465	1.974126976	0.104198161	1.087550993	0.765838865	0.611060316	1.008450629
7	siASN+	0.093835335	0.029480303	0.109113514	0.176730939	0.08969542	0.099828023	0.070968549	1.526499416	1.215683445	0.069698539	0.554090391	0.442220712	0.56283794	0.558456862
8	siASN+	0.125289463	0.03620789	0.11311134	0.24232271	0.10848056	0.119637996	0.063354087	1.716985175	1.082706219	0.061755683	0.652665721	0.552925384	0.58332846	0.73083816
9	siASN+	0.1187636	0.037387099	0.204195434	0.232965253	0.111509471	0.207626923	0.070422303	2.873849079	1.624565176	0.092481317	0.786403711	0.689340466	0.646378104	0.833740309
10	siASN+	0.115225186	0.037574974	0.156247012	0.201421161	0.106184279	0.131315697	0.07927916	2.608199914	1.520724851	0.077436055	0.801337181	0.633255674	0.751117542	0.687627381
